# Oncometabolite-driven enhancer hypermethylation promotes a hyporesponsive microglial state in IDH-mutant gliomas

**DOI:** 10.1101/2024.08.23.608811

**Authors:** Alice Laurenge, Pietro Pugliese, Sarah Scuderi, Bertrand Mathon, Louisa Drouiche, Quentin Richard, Stéphanie Jouannet, Chaima Benmohamed, Kirill Smirnov, Lea Hanna Doumit Sakr, Yvette Hayat, Nina Pottier, Pauline Marijon, Karim Labreche, Agustí Alentorn, Maïté Verreault, Ahmed Idbaih, Cristina Birzu, Aurore Desmons, Inès Fayache, Philip J. Kingsley, Lawrence J. Marnett, Karima Mokhtari, Suzanne Tran, Emmanuelle Huillard, Eric Duplus, Elias El-Habr, Jaydutt Bhalshankar, Lucas A. Salas, Mario L. Suvà, Michele Ceccarelli, Antonio Iavarone, Gilles Huberfeld, Garrett A. Kaas, Franck Bielle, Mehdi Touat, Michel Mallat, Marc Sanson, Luis Jaime Castro-Vega

## Abstract

Tumor-associated microglia and macrophages (TAMs), the most abundant myeloid populations in gliomas, shape immune responses through transcriptional programs influenced by the tumor microenvironment. Although these programs differ according to tumor IDH status, the underlying epigenetic mechanisms remain poorly understood. Here, we uncover widespread DNA hypermethylation in the myeloid compartment of IDH-mutant gliomas, predominantly at distal enhancers enriched for motifs of core microglial transcription factors (TFs). This remodeled enhancer landscape strongly correlated with reduced activity of TF regulons and coordinated repression of immunomodulatory programs that normally support microglial activation. Using primary human microglia, we show that prolonged exposure to the oncometabolite D-2-hydroxyglutarate (D-2HG) reduces TET activity and increases 5mC/5hmC ratios near TF-binding motifs within enhancers affected *ex vivo.* Consistent with these epigenetic alterations, D-2HG-treated microglia exhibited transcriptional signatures compatible with blunted proinflammatory responses, whereas pharmacological inhibition of mutant IDH in patients partially restored microglial immune reactivity. Altogether, our findings reveal a chronic D-2HG–driven epigenetic priming mechanism that promotes a hyporesponsive microglial state, providing a rationale for the immunologically cold phenotype of IDH-mutant gliomas and offering insight into how IDH-targeted therapies may reshape microglial immune responses.
