## Supplementary Table S1 for "Oncometabolite-driven enhancer hypermethylation promotes a hyporesponsive microglial state in IDH-mutant gliomas"

### Sheet: Ex vivo study
Patient	Assays performed (CD11B+ fraction)	Tissue type	Sex	Age	Histology	Grade	IDH1	IDH2	Chromosomes	Relapse	Sample ID	Tissue sampling	Reference	mutant IDH inhibitor
P2	EPIC array, RNA-seq	Tumor	M	24	Oligodendroglioma	2	R132H	Normal	1p/19q loss	No
P3	EPIC array	Tumor	F	60	Oligodendroglioma	3	R132H	Normal	1p/19q loss	Yes
P4	EPIC array, RNA-seq	Tumor	M	52	Oligodendroglioma	2	R132H	Normal	1p/19q loss	No
P5	EPIC array, RNA-seq	Tumor	M	61	Oligodendroglioma	3	R132H	Normal	1p/19q loss	No
P6	RNA-seq	Tumor	F	28	Oligodendroglioma	3	Normal	R172K	1p/19q loss, 6p partial loss, 17q gain	No
P7	RNA-seq	Tumor	M	54	Oligodendroglioma	3	R132H	Normal	1p/19q loss	No
P8	EPIC array, RNA-seq	Tumor	F	59	Oligodendroglioma	3	R132H	Normal	1p/19q loss	No
P9	EPIC array, RNA-seq	Tumor	M	33	Oligodendroglioma	3	R132H	Normal	1p/19q loss	No
P10	EPIC array, RNA-seq	Tumor	F	63	Oligodendroglioma	2	R132H	Normal	1p/19q loss	No
P11	EPIC array	Tumor	F	31	Oligodendroglioma	3	R132H	Normal	1p/19q loss	Yes
P12	EPIC array, RNA-seq	Tumor	F	58	Oligodendroglioma	2	R132H	Normal	1p/19q loss	No
P13	EPIC array, RNA-seq	Tumor	F	33	Oligodendroglioma	2	R132H	Normal	1p/19q loss, 7q gain	No
P14	EPIC array, RNA-seq	Tumor	M	32	Oligodendroglioma	2	R132H	Normal	1p/19q loss	No
P17	EPIC array, RNA-seq	Tumor	M	52	Astrocytoma	3	R132H	Normal	Normal	Yes
P18	RNA-seq	Tumor	F	47	Astrocytoma	2	R132S	Normal	NA	No
P19	RNA-seq	Tumor	M	46	Astrocytoma	3	R132H	Normal	NA	No
P20	EPIC array, RNA-seq	Tumor	M	50	Astrocytoma	2	R132G	Normal	NA	No
P21	RNA-seq	Tumor	F	60	Astrocytoma	3	R132H	Normal	NA	No
P22	RNA-seq	Tumor	F	30	Astrocytoma	2	R132G	Normal	10q partial loss	No
P23	EPIC array, RNA-seq	Tumor	M	45	Astrocytoma	4	R132H	Normal	9p loss, 7/10 gain	Yes
P24	EPIC array	Tumor	M	25	Astrocytoma	3	R132H	Normal	NA	No
P25	EPIC array, RNA-seq	Tumor	F	36	Astrocytoma	3	R132H	Normal	NA	No
P26	EPIC array	Tumor	M	29	Astrocytoma	2	R132H	Normal	NA	Yes
P27	EPIC array	Tumor	M	22	Astrocytoma	2	R132C	Normal	Normal	No
P28	EPIC array, RNA-seq	Tumor	M	45	Astrocytoma	3	Normal	R172M	Normal	No
P32	EPIC array	Tumor	F	69	Glioblastoma	4	Normal	Normal	NA	No
P33	EPIC array	Tumor	M	68	Glioblastoma	4	Normal	Normal	NA	No
P34	RNA-seq	Tumor	M	69	Glioblastoma	4	Normal	Normal	NA	No
P35	RNA-seq	Tumor	M	61	Glioblastoma	4	Normal	Normal	NA	No
P36	RNA-seq	Tumor	M	36	Glioblastoma	4	Normal	Normal	10 loss, 9p partial loss, 7 gain	No
P37	RNA-seq	Tumor	M	44	Glioblastoma	4	Normal	Normal	10 loss, 9p partial loss	No
P38	EPIC array, RNA-seq	Tumor	F	62	Glioblastoma	4	Normal	Normal	NA	No
P39	EPIC array, RNA-seq	Tumor	F	55	Glioblastoma	4	Normal	Normal	10p/10q/19p/19q loss, 7p/7q partial loss, 1p gain	No
P40	EPIC array, RNA-seq	Tumor	M	31	Glioblastoma	4	Normal	Normal	Normal	Yes
P41	EPIC array	Tumor	M	51	Glioblastoma	4	Normal	Normal	10 loss, 7 gain	No
P42	EPIC array, RNA-seq	Tumor	M	60	Glioblastoma	4	Normal	Normal	9p/10 loss	No
P43	EPIC array (x1)	Non-tumor	M	68	Epilepsy	NA	NA	NA	NA	NA	16-056	Medial frontal gyrus	de Witte LD. et al. Biol Psychiatry. 2022
P44	EPIC array (x2)	Non-tumor	F	55	Epilepsy	NA	NA	NA	NA	NA	17-124	Subventricular zone, thalamus	de Witte LD. et al. Biol Psychiatry. 2022
P45	EPIC array (x3)	Non-tumor	F	60	Epilepsy	NA	NA	NA	NA	NA	17-005	Subventricular zone, superior temporal gyrus, thalamus	de Witte LD. et al. Biol Psychiatry. 2022
P46	RNA-seq	Non-tumor	M	34	Epilepsy	NA	NA	NA	NA	NA	GSM2124793	NA	Szulzewsky F. et al. Glia. 2016
P47	RNA-seq	Non-tumor	F	51	Epilepsy	NA	NA	NA	NA	NA	GSM2124794	NA	Szulzewsky F. et al. Glia. 2016
P48	RNA-seq	Non-tumor	M	26	Hippocampus sclerosis	NA	NA	NA	NA	NA	GSM2124795	NA	Szulzewsky F. et al. Glia. 2016
P49	RNA-seq	Non-tumor	F	93	Normal	NA	NA	NA	NA	NA	GSM2124796	NA	Szulzewsky F. et al. Glia. 2016
P50	RNA-seq	Non-tumor	F	60	Normal cortex	NA	NA	NA	NA	NA	GSM2124797	NA	Szulzewsky F. et al. Glia. 2016
P51	RNA-seq	Non-tumor	M	92	Normal cortex	NA	NA	NA	NA	NA	GSM2124798	NA	Szulzewsky F. et al. Glia. 2016
P52	RNA-seq	Non-tumor	F	85	Normal cortex	NA	NA	NA	NA	NA	GSM2124799	NA	Szulzewsky F. et al. Glia. 2016
P53	RNA-seq	Non-tumor	M	73	Normal cortex	NA	NA	NA	NA	NA	GSM2124800	NA	Szulzewsky F. et al. Glia. 2016
P54	Proteomics (Olink Reveal)	Tumor	M	52	Astrocytoma	2	R132H	Normal	7 gain	Yes
P55	Proteomics (Olink Reveal)	Tumor	M	38	Astrocytoma	2	R132H	Normal	7 gain	No
P56	Proteomics (Olink Reveal)	Tumor	F	49	Astrocytoma	3	R132H	Normal	1p partial loss, 7 gain	No
P57	Proteomics (Olink Reveal)	Tumor	M	40	Astrocytoma	2	R132H	Normal	NA	No
P58	Proteomics (Olink Reveal)	Tumor	M	44	Astrocytoma	3	R132H	Normal	10p gain	No
P59	Proteomics (Olink Reveal)	Tumor	M	68	Astrocytoma	3	R132H	Normal	1p gain, 7 gain, 10 gain, 9p partial loss	Yes
P60	Proteomics (Olink Reveal)	Tumor	F	64	Astrocytoma	NA	R132H	Normal	7 gain; 10 loss; 19q partial loss	No
P61	Proteomics (Olink Reveal)	Tumor	M	70	Glioblastoma	4	Normal	Normal	1p partial loss, 10 loss	No
P62	Proteomics (Olink Reveal)	Tumor	M	59	Glioblastoma	4	Normal	Normal	7 gain; 10 loss	No
P63	Proteomics (Olink Reveal)	Tumor	M	42	Glioblastoma	4	Normal	Normal	7 gain; 10 loss	No
P64	Proteomics (Olink Reveal)	Tumor	M	54	Glioblastoma	4	Normal	Normal	7 gain, 10 loss	No
P65	Proteomics (Olink Reveal)	Tumor	F	57	Glioblastoma	4	Normal	Normal	7 gain; 10 loss	No
P66	Proteomics (Olink Reveal)	Tumor	M	72	Glioblastoma	4	NA	Normal	NA	No
P67	Proteomics (Olink Reveal)	Non-tumor	F	51	Temporal cortex	NA	NA	NA	NA	NA
P68	Proteomics (Olink Reveal)	Non-tumor	F	34	Temporal cortex	NA	NA	NA	NA	NA
P70	Proteomics (Olink Reveal)	Non-tumor	F	49	Temporal cortex	NA	NA	NA	NA	NA
P71	LC-MS/MS (5mC & 5hmC)	Tumor	F	46	Oligodendroglioma	NA	R132H	Normal	1p/19q loss	Yes
P72	LC-MS/MS (5mC & 5hmC)	Tumor	F	55	Oligodendroglioma	NA	R132H	Normal	1p/19q loss	Yes
P73	LC-MS/MS (5mC & 5hmC)	Tumor	M	68	Astrocytoma	NA	R132H	Normal	1p gain, 7 gain, 10 gain	Yes
P74	LC-MS/MS (5mC & 5hmC)	Tumor	F	54	Astrocytoma	NA	R172M	Normal	NA	No
P75	LC-MS/MS (5mC & 5hmC)	Non-tumor	F	54	Papillary Glioneuronal Tumor	NA	Normal	Normal	NA	NA
P76	LC-MS/MS (5mC & 5hmC)	Non-tumor	F	57	Temporal cortex	NA	Normal	Normal	NA	NA
P77	LC-MS/MS (5mC & 5hmC)	Non-tumor	F	61	Meningioma	NA	Normal	Normal	NA	NA
P78	LC-MS/MS (5mC & 5hmC)	Non-tumor	F	52	Temporal cortex	NA	Normal	Normal	NA	NA
P79	LC-MS/MS (5mC & 5hmC)	Non-tumor	F	46	Temporal cortex	NA	Normal	Normal	NA	NA
P80	snRNA-seq (P01) (x2)	Matched Tumors	F	50/56	Oligodendroglioma	Grade 2 → Grade 3	R132H	Normal	1p/19q loss, others: NA	Yes	BWH445	Recurrent tumor enrolled in NCT03343197	Spitzer A et al. Cancer cell. 2024	Vorasidenib
P81	snRNA-seq (P02) (x2)	Matched Tumors	F	73	Oligodendroglioma	Grade 2 → Grade 3	R132H	Normal	1p/19q loss	Yes				Vorasidenib
P82	snRNA-seq (P03) (x2)	Matched Tumors	M	54	Astrocytoma	Grade 2 → Grade 4	R132H	Normal	1p/19q non-codeleted	Yes	PARIS	Recurrent tumor treated with Ivosidenib prior to progression	Spitzer A et al. Cancer cell. 2024	Ivosidenib

### Sheet: In vitro study
Patient	Assays performed	Tissue type	Sex	Age	Histology	Grade	IDH status	IDH1	Chromosomes	Relapse
P83	LC-MS (2HG)	Tumor	M	71	Glioblastoma	4	IDH-wt	Normal	10p gain	No
P84	LC-MS (2HG)	Tumor	M	78	Glioblastoma	4	IDH-wt	Normal	7 gain; 10 loss	No
P85	LC-MS (2HG)	Tumor	M	87	Glioblastoma	4	IDH-wt	Normal	5 gain: 10 loss; 18 gain; 11,12 loss	No
P86	LC-MS (2HG)	Tumor	F	74	Meningioma	1	NA	NA	NA	No
P87	LC-MS (2HG)	Tumor	F	68	Astrocytoma	NA	IDH-wt	Normal	7 gain; 10 loss	No
P88	TET enzymatic activity	Tumor	F	58	Glioblastoma	4	IDH-wt	Normal	NA	No
P89	TET enzymatic activity	Tumor	M	50	Astrocytoma	NA	IDH-mutant	R132H	19 loss	Yes
P90	TET enzymatic activity	Tumor	F	40	Astrocytoma	NA	IDH-mutant	R132H	19 gain; 9 loss; 10 gain	No
P91	LC-MS/MS (5mC & 5hmC)	Tumor	M	68	Glioblastoma	4	IDH-wt	Normal	NA	Yes
P92	LC-MS/MS (5mC & 5hmC)	Tumor	M	66	Glioblastoma	4	IDH-wt	Normal	10 loss	No
P93	LC-MS/MS (5mC & 5hmC)	Tumor	F	81	Oligodendroglioma	3	IDH-mutant	R132H	1p/19q loss	No
P94	LC-MS/MS (5mC & 5hmC)	Tumor	M	43	Oligodendroglioma	2	IDH-mutant	R132H	1p/19q loss	Yes
P95	LC-MS/MS (5mC & 5hmC)	Tumor	F	40	Astrocytoma	NA	IDH-wt	R132H	NA	No
P96	RNA-seq	Tumor	F	66	Glioblastoma	4	IDH-wt	Normal	10 loss, 1p/9p partial loss, 7p/19 gain	Yes
P97	RNA-seq	Tumor	M	74	Glioblastoma	4	IDH-wt	Normal	NA	Yes
P98	RNA-seq	Tumor	F	61	Glioblastoma	4	IDH-wt	Normal	NA	Yes
P99	RNA-seq	Tumor	M	44	Glioblastoma	4	IDH-wt	Normal	10 loss, 7 gain	No
P100	RNA-seq	Tumor	F	46	Astrocytoma	2	IDH-mutant	R132H	Normal	No
P101	RNA-seq	Tumor	F	60	Astrocytoma	4	IDH-mutant	R132H	9p/10 loss, 7/19 gain	Yes
P102	RNA-seq	Tumor	M	31	Pilocytic astrocytoma	1	IDH-wt	Normal	Normal	No
P103	RNA-seq	Tumor	M	61	Oligodendroglioma	3	IDH-mutant	R132G	1p/19q loss	No
P104	EPIC array, RNA-seq	Tumor	M	57	Glioblastoma	4	IDH-wt	Normal	NA	No
P105	EPIC array, RNA-seq	Tumor	M	66	Glioblastoma	4	IDH-wt	Normal	Normal	No
P106	EPIC array, RNA-seq	Tumor	M	66	Glioblastoma	4	IDH-wt	Normal	10 loss	No
P107	EPIC array, RNA-seq	Tumor	F	50	Glioblastoma	4	IDH-wt	Normal	NA	No
P108	EPIC array, RNA-seq	Tumor	M	38	Astrocytoma	2	IDH-mutant	R132H	10p gain	No
P109	EPIC array, RNA-seq	Tumor	F	51	Astrocytoma	2	IDH-mutant	R132G	7 gain	No
P110	EPIC array, RNA-seq	Tumor	M	47	Oligodendroglioma	3	IDH-mutant	R132H	1p/19q loss	Yes
P111	EPIC array, RNA-seq	Non-tumor	M	36	Epilepsy	NA	IDH-wt	Normal	NA	NA
P112	RNA-seq, RREM-seq, RREhM-seq	Non-tumor	M	33	Epilepsy	NA	IDH-wt	Normal	NA	NA
P113	RNA-seq, RREM-seq, RREhM-seq	Non-tumor	F	59	Epilepsy	NA	IDH-wt	Normal	NA	NA
P114	RNA-seq, RREM-seq, RREhM-seq	Non-tumor	M	24	Epilepsy	NA	IDH-wt	Normal	NA	NA
P115	RNA-seq (D-2HG + LPS exp)	Tumor	F	66	Glioblastoma	4	IDH-wt	Normal	10 loss, 1p/9p partial loss, 7p/19 gain	Yes
P116	RNA-seq (D-2HG + LPS exp)	Tumor	M	74	Glioblastoma	4	IDH-wt	Normal	NA	Yes
P117	RNA-seq (D-2HG + LPS exp)	Tumor	F	61	Glioblastoma	4	IDH-wt	Normal	NA	Yes
P118	RNA-seq (D-2HG + LPS exp)	Tumor	M	44	Glioblastoma	4	IDH-wt	Normal	10 loss, 7 gain	No
P119	RNA-seq (D-2HG + LPS exp)	Tumor	F	60	Astrocytoma	4	IDH-mutant	R132H	9p/10 loss, 7/19 gain	Yes
P120	RNA-seq (D-2HG + LPS exp)	Tumor	F	46	Astrocytoma	2	IDH-mutant	R132H	Normal	No
P121	RNA-seq (D-2HG + LPS exp)	Tumor	M	31	Pilocytic astrocytoma	1	IDH-wt	Normal	Normal	No
P122	RNA-seq (D-2HG + LPS exp)	Tumor	M	61	Oligodendroglioma	3	IDH-mutant	R132G	1p/19q loss	No
P123	RT-qPCR	Tumor	M	61	Glioblastoma	4	IDH-wt	Normal	NA	No
P124	RT-qPCR	Tumor	F	63	Glioblastoma	4	IDH-wt	Normal	NA	No
P125	RT-qPCR	Tumor	M	54	Astrocytoma	NA	IDH-mutant	R132H	NA	No
P126	RT-qPCR	Tumor	F	36	Oligodendroglioma	NA	IDH-mutant	R132H	1p/19q loss	No
P127	Proteomics (Olink Reveal)	Tumor	F	65	Oligodendroglioma	3	IDH-mutant	R132H	1p/19q loss	Yes
P128	Seahorse OCR	Tumor	F	49	Meningioma	1	NA	NA	NA	NA
Note: Assays performed in each primary microglial preparation are indicated, including experiments not presented in the current manuscript.
