## Supplementary Table S4 for "Oncometabolite-driven enhancer hypermethylation promotes a hyporesponsive microglial state in IDH-mutant gliomas"

### Sheet: Down_IDHmut_vs_NT
Downregulated genes: IDH-mutant vs non-tumor
Library: MSigDB Hallmark 2020
Hallmark pathway enrichment analysis of differentially expressed genes in CD11B⁺ fractions.
All Hallmark enrichments are shown; significance was defined as FDR < 0.05.
Index	Name	P-value	Adjusted P-value	Odds Ratio	Combined Score	Significant (FDR < 0.05)	Direction	Comparison
1	Inflammatory Response	6.631e-20	3.315e-18	4.23	186.92	Yes	Downregulated	IDH-mutant vs non-tumor
2	Interferon Gamma Response	2.737e-16	3.421e-15	3.72	133.19	Yes	Downregulated	IDH-mutant vs non-tumor
3	mTORC1 Signaling	2.737e-16	3.421e-15	3.72	133.19	Yes	Downregulated	IDH-mutant vs non-tumor
4	Allograft Rejection	2.737e-16	3.421e-15	3.72	133.19	Yes	Downregulated	IDH-mutant vs non-tumor
5	TNF-alpha Signaling via NF-kB	5.371e-12	5.371e-11	3.1	80.51	Yes	Downregulated	IDH-mutant vs non-tumor
6	Complement	2.465e-08	2.054e-07	2.56	44.84	Yes	Downregulated	IDH-mutant vs non-tumor
7	IL-6/JAK/STAT3 Signaling	1.834e-07	1.31e-06	3.54	54.88	Yes	Downregulated	IDH-mutant vs non-tumor
8	IL-2/STAT5 Signaling	7.965e-07	4.801e-06	2.33	32.68	Yes	Downregulated	IDH-mutant vs non-tumor
9	Interferon Alpha Response	8.642e-07	4.801e-06	3.15	43.93	Yes	Downregulated	IDH-mutant vs non-tumor
10	KRAS Signaling Up	2.413e-05	0.0001206	2.08	22.08	Yes	Downregulated	IDH-mutant vs non-tumor

### Sheet: Down_IDHmut_vs_IDHwt
Downregulated genes: IDH-mutant vs IDH-wt
Library: MSigDB Hallmark 2020
Hallmark pathway enrichment analysis of differentially expressed genes in CD11B⁺ fractions.
All Hallmark enrichments are shown; significance was defined as FDR < 0.05.
Index	Name	P-value	Adjusted P-value	Odds Ratio	Combined Score	Significant (FDR < 0.05)	Direction	Comparison
1	G2-M Checkpoint	6.12e-24	3.06e-22	5.6	299.52	Yes	Downregulated	IDH-mutant vs IDH-wt
2	E2F Targets	1.866e-22	4.666e-21	5.35	267.71	Yes	Downregulated	IDH-mutant vs IDH-wt
3	Interferon Gamma Response	2.804e-16	4.674e-15	4.3	154.16	Yes	Downregulated	IDH-mutant vs IDH-wt
4	Interferon Alpha Response	4.232e-13	5.29e-12	5.78	164.54	Yes	Downregulated	IDH-mutant vs IDH-wt
5	Inflammatory Response	6.382e-10	6.382e-09	3.2	67.81	Yes	Downregulated	IDH-mutant vs IDH-wt
6	Allograft Rejection	5.778e-08	4.815e-07	2.84	47.38	Yes	Downregulated	IDH-mutant vs IDH-wt
7	Epithelial Mesenchymal Transition	4.61e-07	3.293e-06	2.67	38.96	Yes	Downregulated	IDH-mutant vs IDH-wt
8	KRAS Signaling Up	3.256e-05	0.0001935	2.5	31.62	Yes	Downregulated	IDH-mutant vs IDH-wt
9	IL-6/JAK/STAT3 Signaling	3.483e-05	0.0001935	3.6	45.19	Yes	Downregulated	IDH-mutant vs IDH-wt
10	TNF-alpha Signaling via NF-kB	0.0002028	0.0001014	2.34	25.27	Yes	Downregulated	IDH-mutant vs IDH-wt

### Sheet: Up_IDHmut_vs_NT
Upregulated genes: IDH-mutant vs non-tumor
Library: MSigDB Hallmark 2020
Hallmark pathway enrichment analysis of differentially expressed genes in CD11B⁺ fractions.
All Hallmark enrichments are shown; significance was defined as FDR < 0.05.
Index	Name	P-value	Adjusted P-value	Odds Ratio	Combined Score	Significant (FDR < 0.05)	Direction	Comparison
1	Epithelial Mesenchymal Transition	2.044e-13	1.022e-11	2.92	85.21	Yes	Upregulated	IDH-mutant vs non-tumor
2	UV Response Dn	0.0001044	0.002609	1.96	17.93	Yes	Upregulated	IDH-mutant vs non-tumor
3	Apical Junction	0.00109	0.01817	1.62	11.04	Yes	Upregulated	IDH-mutant vs non-tumor
4	Hedgehog Signaling	0.00269	0.02929	2.74	16.22	Yes	Upregulated	IDH-mutant vs non-tumor
5	Myogenesis	0.002929	0.02929	1.55	9.03	Yes	Upregulated	IDH-mutant vs non-tumor
6	Estrogen Response Early	0.007243	0.06036	1.48	7.28	No	Upregulated	IDH-mutant vs non-tumor
7	Spermatogenesis	0.02258	0.1613	1.48	5.62	No	Upregulated	IDH-mutant vs non-tumor
8	Apical Surface	0.02778	0.1736	1.93	6.91	No	Upregulated	IDH-mutant vs non-tumor
9	Estrogen Response Late	0.03454	0.1919	1.35	4.53	No	Upregulated	IDH-mutant vs non-tumor
10	KRAS Signaling Dn	0.04847	0.2424	1.31	3.98	No	Upregulated	IDH-mutant vs non-tumor

### Sheet: Up_IDHmut_vs_IDHwt
Upregulated genes: IDH-mutant vs IDH-wt
Library: MSigDB Hallmark 2020
Hallmark pathway enrichment analysis of differentially expressed genes in CD11B⁺ fractions.
All Hallmark enrichments are shown; significance was defined as FDR < 0.05.
Index	Name	P-value	Adjusted P-value	Odds Ratio	Combined Score	Significant (FDR < 0.05)	Direction	Comparison
1	Estrogen Response Early	0.006707	0.1643	1.55	7.75	No	Upregulated	IDH-mutant vs IDH-wt
2	Apical Junction	0.006707	0.1643	1.55	7.75	No	Upregulated	IDH-mutant vs IDH-wt
3	Myogenesis	0.03783	0.6141	1.38	4.53	No	Upregulated	IDH-mutant vs IDH-wt
4	Wnt-beta Catenin Signaling	0.05013	0.6141	1.9	5.69	No	Upregulated	IDH-mutant vs IDH-wt
5	Estrogen Response Late	0.07742	0.6323	1.3	3.33	No	Upregulated	IDH-mutant vs IDH-wt
6	Epithelial Mesenchymal Transition	0.07742	0.6323	1.3	3.33	No	Upregulated	IDH-mutant vs IDH-wt
7	UV Response Dn	0.1169	0.818	1.3	2.8	No	Upregulated	IDH-mutant vs IDH-wt
8	KRAS Signaling Dn	0.1884	1	1.19	1.98	No	Upregulated	IDH-mutant vs IDH-wt
9	Bile Acid Metabolism	0.3911	1	1.1	1.03	No	Upregulated	IDH-mutant vs IDH-wt
10	Hedgehog Signaling	0.4401	1	1.15	0.94	No	Upregulated	IDH-mutant vs IDH-wt
