## Supplementary Table S5 for "Oncometabolite-driven enhancer hypermethylation promotes a hyporesponsive microglial state in IDH-mutant gliomas"

### Sheet: Table S5
Downregulated genes linked to hypermethylated enhancer regions (quadrant IV)
in CD11B+ myeloid fractions from IDH-mutant gliomas (n=171).
Putative target genes were assigned using enhancer–promoter associations defined in the FANTOM5 framework.
Multiple enhancer regions may be linked to the same target gene.
Enhancer region	Target gene
chr1:9195486-9195787	ENO1
chr1:31223594-31223943	LAPTM5
chr1:31227443-31228328	LAPTM5
chr1:112013331-112014031	C1orf162
chr1:112048437-112048734	C1orf162
chr1:112050044-112050594	C1orf162
chr1:151961675-151962369	S100A11
chr1:153358841-153359368	S100A8
chr1:153358841-153359368	S100A9
chr1:156118146-156118395	SEMA4A
chr1:156494222-156494678	SEMA4A
chr1:158217835-158218199	CD1D
chr1:158255393-158256068	CD1D
chr1:158770439-158770629	AIM2
chr1:158770439-158770629	MNDA
chr1:158779760-158780042	AIM2
chr1:158779760-158780042	MNDA
chr1:158788454-158788632	AIM2
chr1:158788454-158788632	MNDA
chr1:159054764-159054917	AIM2
chr1:159054764-159054917	MNDA
chr1:161037907-161038726	FCGR2A
chr1:161469487-161469783	HSPA7
chr1:161709776-161710006	FCGR2A
chr1:161709776-161710006	FCGR3B
chr1:161973588-161973892	FCGR3A
chr1:161998457-161998829	FCGR3A
chr1:161998457-161998829	FCGR3B
chr1:183552584-183552988	NCF2
chr1:183574112-183574386	NCF2
chr1:183776671-183777014	NCF2
chr1:183865521-183866190	NCF2
chr1:183880519-183880826	NCF2
chr1:192876755-192877567	RGS2
chr1:205254805-205255191	NUAK2
chr1:205288770-205288915	NUAK2
chr1:206748926-206749451	IL10
chr1:209822403-209823008	G0S2
chr1:209830400-209831026	G0S2
chr1:209930112-209930553	G0S2
chr1:221612801-221613016	DUSP10
chr1:221881394-221881826	DUSP10
chr1:221951076-221951724	DUSP10
chr1:221951868-221952169	DUSP10
chr1:222011312-222011511	DUSP10
chr1:236319808-236320415	EDARADD
chr1:247608966-247609716	TRIM58
chr2:40698645-40699001	SLC8A1
chr2:47197841-47198107	TTC7A
chr2:47206692-47207332	TTC7A
chr2:47285421-47285805	TTC7A
chr2:68593534-68593956	PLEK
chr2:68618184-68618675	PLEK
chr2:68917276-68917507	PLEK
chr2:68959307-68959535	PLEK
chr2:68964895-68965352	PLEK
chr2:68997602-68997807	PLEK
chr2:69085194-69085477	PLEK
chr2:70212443-70213458	MXD1
chr2:70270545-70270983	MXD1
chr2:99273192-99273525	MGAT4A
chr2:144020720-144020920	ARHGAP15
chr2:144160000-144160383	ARHGAP15
chr2:158275476-158275935	CYTIP
chr2:158277241-158277773	CYTIP
chr2:158325372-158325693	CYTIP
chr2:158325907-158326296	CYTIP
chr2:197075977-197076359	STK17B
chr2:219235108-219235675	SLC11A1
chr2:219596297-219596622	SLC11A1
chr2:219597533-219597701	SLC11A1
chr2:219676094-219676389	SLC11A1
chr3:46130670-46131183	CCR5
chr3:46131249-46131612	CCR5
chr3:46131249-46131612	LTF
chr3:46131703-46132092	CCR5
chr3:46136758-46137178	CCR5
chr3:46139244-46140413	CCR5
chr3:46142288-46142781	CCR5
chr3:46142288-46142781	LTF
chr3:46174126-46174379	CCR5
chr3:46174126-46174379	LTF
chr3:46341741-46342039	CCR5
chr3:46342726-46342910	CCR5
chr3:46397850-46397950	CCR5
chr3:46410114-46410344	CCR5
chr3:67050514-67050733	KBTBD8
chr3:121951931-121952115	PARP9
chr3:121966391-121966530	PARP9
chr3:169762658-169762980	GPR160
chr3:171702956-171703059	FNDC3B
chr3:171792323-171792831	FNDC3B
chr3:171856568-171857271	FNDC3B
chr3:171878014-171878468	FNDC3B
chr3:172229975-172230511	FNDC3B
chr4:38763336-38763500	TLR1
chr4:40556143-40556529	RBM47
chr4:74575200-74575450	CXCL8
chr4:74597645-74598094	CXCL8
chr4:74628298-74628465	CXCL8
chr4:74740201-74740473	CXCL8
chr4:79555155-79555549	LINC01094
chr4:79579251-79579554	LINC01094
chr5:40436647-40436972	PTGER4
chr5:40486540-40486993	PTGER4
chr5:40628615-40628933	PTGER4
chr5:40682862-40683125	PTGER4
chr5:77803150-77803526	LHFPL2
chr5:77807354-77807759	LHFPL2
chr5:77825252-77825732	LHFPL2
chr5:77830052-77831195	LHFPL2
chr5:95179469-95179934	GLRX
chr5:100113377-100113868	ST8SIA4
chr5:100115654-100116503	ST8SIA4
chr5:100234645-100235097	ST8SIA4
chr5:118368421-118368671	TNFAIP8
chr5:118626064-118626362	TNFAIP8
chr5:139631101-139631601	CD14
chr5:139652898-139653497	CD14
chr5:139704258-139704572	CD14
chr5:139968065-139968565	CD14
chr5:139982562-139982853	CD14
chr5:176855088-176855271	DOK3
chr5:176856256-176856655	DOK3
chr6:32762261-32762648	HLA-DPA1
chr6:32762261-32762648	HLA-DPB1
chr6:32762261-32762648	HLA-DRA
chr6:32913033-32913520	HLA-DPA1
chr6:32997077-32997532	HLA-DPA1
chr6:32997077-32997532	HLA-DPB1
chr6:109289966-109290144	CD164
chr6:109780095-109780443	CD164
chr6:116708579-116708861	DSE
chr6:159088035-159088513	TAGAP
chr6:159483193-159483967	TAGAP
chr6:159525909-159526201	TAGAP
chr6:159535033-159535374	TAGAP
chr6:159537511-159537808	TAGAP
chr7:24861129-24861331	CYCS
chr7:25002827-25003181	CYCS
chr7:26333342-26333901	SNX10
chr7:26344916-26345429	SNX10
chr7:28194446-28194874	JAZF1
chr7:44677628-44678244	MYO1G
chr7:45442455-45442729	MYO1G
chr7:73866647-73867033	LAT2
chr7:77095688-77096033	FGL2
chr7:105984735-105985626	NAMPT
chr7:106005704-106006316	NAMPT
chr7:106005704-106006316	PIK3CG
chr7:106408522-106408807	NAMPT
chr7:106452481-106452693	PIK3CG
chr7:150482077-150482267	TMEM176A
chr7:150482077-150482267	TMEM176B
chr8:56791431-56791783	LYN
chr8:56798106-56798776	LYN
chr8:56842990-56843446	LYN
chr8:56885324-56886256	LYN
chr8:56887750-56888682	LYN
chr8:56891091-56891632	LYN
chr8:56903187-56904166	LYN
chr8:59305294-59305632	UBXN2B
chr8:59309049-59310168	UBXN2B
chr8:119917519-119917835	TNFRSF11B
chr8:129061512-129061955	PVT1
chr9:93959484-93959867	NFIL3
chr9:93960145-93960482	NFIL3
chr9:125138740-125138980	PTGS1
chr10:20292651-20293410	PLXDC2
chr10:43913618-43913796	RASGEF1A
chr10:45871674-45871974	ALOX5
chr10:45875620-45875915	ALOX5
chr10:81004480-81004949	PPIF
chr10:81027575-81027693	PPIF
chr10:81030651-81030992	PPIF
chr10:81045880-81046806	PPIF
chr10:81048115-81048599	PPIF
chr10:81083033-81083464	PPIF
chr10:81104618-81104919	PPIF
chr10:98415742-98416114	BLNK
chr10:98455139-98455586	BLNK
chr10:98464941-98465141	BLNK
chr10:98476098-98476599	BLNK
chr11:1793842-1794035	LSP1
chr11:1802371-1802846	LSP1
chr11:9023312-9023663	NRIP3
chr11:9060824-9061053	NRIP3
chr11:65695608-65695878	MALAT1
chr11:72991769-72991956	P2RY6
chr11:76991897-76991950	PAK1
chr11:88154831-88155112	CTSC
chr11:105060205-105060677	CARD16
chr11:105060205-105060677	CASP1
chr11:105060205-105060677	CASP5
chr11:105090888-105091203	CARD16
chr11:105090888-105091203	CASP1
chr11:105090888-105091203	CASP5
chr12:8112195-8112747	SLC2A3
chr12:9910959-9911930	CD69
chr12:9910959-9911930	CLEC12A
chr12:9910959-9911930	CLEC2B
chr12:9915681-9915930	CD69
chr12:9915681-9915930	CLEC2B
chr12:9915681-9915930	CLECL1P
chr12:10113074-10113503	CLEC12A
chr12:10273911-10274123	CLEC12A
chr12:10273911-10274123	CLEC2B
chr12:10283748-10284076	CLEC12A
chr12:10283748-10284076	CLEC2B
chr12:14426552-14426694	PLBD1
chr12:24814586-24815271	BCAT1
chr12:40602572-40602837	LRRK2
chr12:40620015-40620358	LRRK2
chr12:54817026-54817278	GPR84
chr12:94522116-94522355	PLXNC1
chr12:94566673-94567025	PLXNC1
chr12:94601562-94601834	PLXNC1
chr12:94638601-94638893	PLXNC1
chr12:94657337-94657688	PLXNC1
chr12:95034280-95034617	PLXNC1
chr12:123131126-123131793	HCAR3
chr12:123218047-123218405	HCAR2
chr12:123218047-123218405	HCAR3
chr12:123228705-123228954	HCAR2
chr12:123228705-123228954	HCAR3
chr13:31288828-31289420	ALOX5AP
chr13:31314202-31314673	ALOX5AP
chr13:48730170-48730306	RB1
chr13:48736496-48736679	RB1
chr13:49074869-49075392	LPAR6
chr13:50217217-50217337	ARL11
chr13:99956041-99956410	GPR183
chr13:99957500-99957664	GPR183
chr13:100072562-100072893	GPR183
chr13:108919755-108919960	TNFSF13B
chr14:23260533-23260878	SLC7A7
chr14:61934250-61934452	HIF1A
chr14:62068950-62069250	HIF1A
chr14:62070604-62070799	HIF1A
chr14:62625618-62625869	SNAPC1
chr14:75963682-75963938	BATF
chr14:88472465-88473193	GPR65
chr14:90765988-90766106	KCNK13
chr14:94429127-94429289	SERPINA1
chr15:40340748-40341007	BMF
chr15:40391032-40391342	BMF
chr15:41139695-41139794	GCHFR
chr15:58810481-58810649	AQP9
chr15:58816499-58816839	AQP9
chr15:58818405-58818598	ALDH1A2
chr15:69958901-69959304	TLE3
chr15:69961329-69961591	TLE3
chr15:70011327-70011603	TLE3
chr15:70018310-70018627	TLE3
chr15:70047760-70048370	TLE3
chr15:70051353-70051726	TLE3
chr15:70052375-70052953	TLE3
chr15:70250203-70250472	TLE3
chr15:70434543-70435101	TLE3
chr15:70550028-70550229	TLE3
chr15:70755364-70755766	TLE3
chr15:70772674-70772914	TLE3
chr15:70779021-70779387	TLE3
chr15:70785060-70785587	TLE3
chr15:70797214-70797333	TLE3
chr15:70801545-70802091	TLE3
chr15:80164886-80165472	BCL2A1
chr15:80164886-80165472	ST20
chr15:80192489-80192729	BCL2A1
chr15:80192489-80192729	ST20
chr15:80244748-80245013	BCL2A1
chr15:80244748-80245013	FAH
chr15:80244748-80245013	ST20
chr15:80254561-80254851	BCL2A1
chr15:80254561-80254851	ST20
chr15:90324413-90324614	ANPEP
chr15:90394929-90395092	ANPEP
chr15:90517862-90518059	ANPEP
chr15:90547619-90547737	ANPEP
chr15:90578178-90578635	ANPEP
chr15:90581471-90581912	ANPEP
chr15:90606841-90607396	ANPEP
chr16:11705983-11706695	LITAF
chr16:21620302-21620588	IGSF6
chr16:27329776-27330351	IL21R
chr16:28169506-28169747	APOBR
chr16:50717871-50718330	NOD2
chr16:50729249-50729875	NOD2
chr16:84393830-84394115	COTL1
chr16:84634431-84634711	COTL1
chr16:84641438-84641605	COTL1
chr16:84931631-84931857	COTL1
chr17:998449-998620	SLC43A2
chr17:998903-999111	SLC43A2
chr17:1100738-1101160	SLC43A2
chr17:1510355-1511124	SLC43A2
chr17:1986889-1987344	SLC43A2
chr17:7456067-7456382	TNFSF13
chr17:29821482-29821571	EVI2B
chr17:30007068-30007435	EVI2B
chr17:47295492-47295787	PHOSPHO1
chr17:56410599-56410851	MPO
chr17:72276235-72276702	CD300LF
chr17:72458870-72459093	CD300LF
chr17:72459544-72460007	CD300LF
chr17:72508636-72509320	CD300LF
chr17:72516229-72516644	CD300LF
chr17:72524673-72525015	CD300LF
chr17:72526011-72526288	CD300LF
chr17:72635683-72636464	CD300LF
chr17:72637576-72638330	CD300LF
chr17:72686594-72686880	CD300LF
chr17:72776079-72776526	CD300LF
chr17:73291742-73292218	GRB2
chr17:73304838-73305233	GRB2
chr17:73309965-73310187	GRB2
chr17:80164087-80164383	SECTM1
chr17:80164087-80164383	SLC16A3
chr18:9755700-9755941	RAB31
chr18:9758210-9758472	RAB31
chr18:9772005-9772203	RAB31
chr18:10072767-10073149	RAB31
chr18:28786845-28787168	DSC2
chr19:3133345-3133760	GNA15
chr19:4568924-4569300	LRG1
chr19:6087956-6088249	RFX2
chr19:7609600-7609849	MCEMP1
chr19:7609600-7609849	RETN
chr19:7770608-7770891	MCEMP1
chr19:7770608-7770891	RETN
chr19:8568511-8568666	PRAM1
chr19:8580278-8580518	PRAM1
chr19:8632767-8632960	PRAM1
chr19:8634080-8634404	PRAM1
chr19:18201963-18202321	IFI30
chr19:18201963-18202321	JAK3
chr19:18590516-18590939	IFI30
chr19:18594405-18594611	IFI30
chr19:18613158-18613763	IFI30
chr19:18614213-18614397	IFI30
chr19:35921880-35922412	TYROBP
chr19:35932277-35932551	TYROBP
chr19:36404580-36404784	IGFLR1
chr19:36404580-36404784	TYROBP
chr19:41731541-41731893	CYP2S1
chr19:51622926-51623072	SIGLEC7
chr19:51964906-51965339	FPR1
chr19:51964906-51965339	SIGLEC7
chr19:51965565-51965613	SIGLEC7
chr19:52243692-52243874	FPR1
chr19:52267467-52267945	FPR1
chr19:52274579-52275152	FPR1
chr19:52276417-52276635	FPR1
chr19:52325587-52325991	FPR1
chr19:54348212-54348356	NLRP12
chr19:54355100-54355465	NLRP12
chr19:54355100-54355465	OSCAR
chr19:55172562-55172744	LAIR1
chr20:1800031-1800157	SIRPB1
chr20:1800031-1800157	SIRPB2
chr20:1800783-1800896	SIRPB1
chr20:1800783-1800896	SIRPB2
chr20:1825403-1825828	SIRPB1
chr20:1825403-1825828	SIRPB2
chr20:1851849-1852180	SIRPB2
chr20:1878572-1879041	SIRPB1
chr20:1878572-1879041	SIRPB2
chr20:1924395-1924879	SIRPB2
chr20:1925678-1926256	SIRPB1
chr20:1925678-1926256	SIRPB2
chr20:23142150-23142576	GZF1
chr20:23174478-23174828	GZF1
chr20:23206035-23206305	GZF1
chr20:52333135-52333286	SUMO1P1
chr20:52371075-52371265	SUMO1P1
chr20:52446362-52446831	SUMO1P1
chr20:52456095-52456522	SUMO1P1
chr20:52527037-52527254	SUMO1P1
chr20:58583578-58583859	LINC02910
chr20:58629735-58630279	LINC02910
chr20:58803424-58803657	LINC02910
chr21:15854421-15854886	SAMSN1
chr21:15919647-15919962	SAMSN1
chr21:39237518-39237709	KCNJ15
chr21:39592191-39592578	KCNJ15
chr21:39661705-39662059	KCNJ15
chr22:30666798-30667328	OSM
chr22:30678606-30678993	OSM
chr22:37624378-37624586	CSF2RB
chr22:37624378-37624586	NCF4
chr22:37624836-37624960	CSF2RB
chr22:37624836-37624960	NCF4
chr22:37638328-37638951	CSF2RB
chr22:37638328-37638951	NCF4
chr22:37667327-37667623	CSF2RB
chr22:37667327-37667623	NCF4
chr22:37669607-37669944	CSF2RB
chr22:37680539-37680721	CSF2RB
chr22:37680539-37680721	NCF4
chr22:43327460-43327806	TSPO
chr22:43409761-43409918	TSPO
chr22:50740463-50740842	CIMAP1B
chr22:50740463-50740842	TYMP
chr22:50741799-50742849	CIMAP1B
chr22:50741799-50742849	TYMP
chr22:50742925-50743370	CIMAP1B
chr22:50742925-50743370	TYMP
chr22:50976592-50977006	CIMAP1B
chr22:50976592-50977006	TYMP
chr22:50977955-50978429	CIMAP1B
chr22:50977955-50978429	TYMP
chr22:50979060-50979802	CIMAP1B
chr22:50979060-50979802	TYMP
chrX:12974184-12974672	TLR8
chrX:30631885-30632229	GK
chrX:37605291-37605973	CYBB
