## Supplementary Table S7 for "Oncometabolite-driven enhancer hypermethylation promotes a hyporesponsive microglial state in IDH-mutant gliomas"

### Sheet: Table S7
Genes associated with enhancers displaying hypermethylation & hypohydroxymethylation in D-2HG-treated primary human microglia (n=567)
AATBC
ABCA2
ABCA7
ACAD9
ACSL1
ACTB
ACVR1B
ADAP1
ADD3
ADD3-AS1
ADGRE3
ADGRE5
ADGRG1
ADGRG3
ADGRG5
ADGRL1-AS1
AGTRAP
AHSP
AIG1
AIRE
ALDH16A1
ALPL
AMPD3
AMZ2
ANKRD13A
ANKRD13D
ANPEP
AOC1
AP3S2
APOBEC3A
ARAP1
ARHGAP27
ARHGAP45
ARHGDIA
ARID3A
ARID5A
ARL4C
ARMC5
ARPC2
ARRB2
ARRDC2
ARSG
ASB2
ASCC2
ATG16L1
ATG16L2
ATOH8
ATP6V0E1
ATP6V1A
B4GALT5
BAALC
BAZ1A
BCL11B
BHLHE22
BNC2
BRAT1
BRD3
BRI3BP
BSG
C11orf21
C17orf107
C1D
C1orf122
CACNA1C
CACNA2D2
CAHM
CALR3
CAMKK2
CAMTA2
CAP2
CARD9
CBFB
CCDC157
CD300A
CD300C
CD300E
CD300LB
CD300LF
CD34
CEBPB
CELF1
CEP192
CEP83-DT
CFAP20
CFAP92
CFAP99
CHID1
CHKA
CHRNB2
CHST11
CHSY1
CIMAP1B
CLEC4A
CLEC4C
CLEC6A
CMTR1
CNBP
CNOT9
COL9A3
COMT
COTL1
COX19
CPEB4
CPSF7
CRAT
CREBRF
CRIP1
CSF2RB
CSNK1G2
CTDSP1
CTSB
CX3CL1
CXCL16
CXCR1
CXCR2
CYTH4
DCAF5
DDB1
DDIT4
DDX24
DDX39A
DGCR5
DGKD
DIDO1
DIPK1B
DLEU2
DMGDH
DNAJB12
DNAJC27
DNAJC7
DNMT3L
DOT1L
DUSP1
DUSP2
DUSP5
ECE1
ECE1-AS1
EFNA2
EGFL7
EHD1
EID3
EIF2AK1
EIF3D
EIF4G3
ELMOD3
EMID1
EML4
EMX2
ENO1
ENO3
EPB41
EPHA1
ERGIC1
ETV6
ETV7
EYA3
FABP6
FAM53B
FAM78A
FBXL9P
FBXO48
FBXW5
FCHSD2
FCN1
FEN1
FFAR2
FGR
FIBCD1
FKBP4
FMNL1
FOXJ2
FOXM1
FOXRED2
FRAT1
FRAT2
FTH1
FUT7
GABRD
GADD45B
GALNT11
GAS2L1
GATAD2A
GFAP
GGA1
GIT2
GLRX
GM2A
GMEB1
GMIP
GNA15
GNG7
GP1BA
GP9
GPER1
GPR132
GPR157
GRAMD1C
GRIN1
GRK2
GSTP1
GYS1
HAAO
HCST
HIVEP2
HLX
HMG20B
HOXA7
HPD
HRH2
HSPB9
HTATSF1P2
IFI30
IFNAR2
IFNGR2
IFT27
IL10RB
IL10RB-DT
IL17RA
IL1R1
IL1R2
IL27
IL27RA
INPP5D
IQCE
IQGAP1
IRF2BP2
IRF8
ISY1
ISY1-RAB43
ITGAM
ITGAX
ITPKB
ITSN1
JCAD
JMJD6
KAZN
KCNA7
KCNG3
KCNN3
KCNQ1
KCTD19
KDM2A
KDM4B
KEAP1
KIAA0513
KIF18B
KIFC3
KLF10
KMT2B
KREMEN1
KRTAP10-3
KRTAP10-9
LAT2
LBR
LCN6
LDLRAD4
LFNG
LHFPL2
LINC01089
LINC01126
LINC02363
LINC02908
LLCFC1
LMO2
LOC100289495
LOC399900
LPAR2
LRG1
LRRC14B
LRRC25
MAD1L1
MAFB
MAFK
MAMDC4
MAMSTR
MANBAL
MANSC1
MAP2K3
MAP3K8
MAP4K4
MAPRE1
MARCHF2
MAST3
MAU2
MBD4
MBP
MCEMP1
MCFD2
MED26
METTL23
MFN2
MFSD12
MICAL2
MIDN
MIR124-2
MIR3613
MKNK2
MOB3A
MOK
MORN1
MTA3
MTCH2
MTHFR
MTMR3
MUC2
MYBPC3
MYH9
MYMK
MYO1F
MYO9B
N4BP1
N4BP2
NAA50
NAGS
NCF4
NCOR2
NECAP1
NELFB
NFAM1
NFATC1
NFKBIA
NFKBID
NHERF1
NOL4L
NPDC1
NRARP
NRGN
NUP214
NUP62
OAT
OAZ1
OGFR
OLIG1
OSBPL2
OSM
OXER1
P2RY11
P4HB
PACRG-AS1
PACS2
PACSIN2
PANX2
PAXX
PDS5A
PDXK
PEAK3
PEX11G
PFN1
PHACTR4
PHF20L1
PHPT1
PHYH
PI16
PIK3C2B
PIK3CG
PIK3R2
PIK3R5
PIM1
PIM3
PITPNM1
PKN1
PLEKHM1
PLPP7
PLXNA2
PLXNC1
PNKD
POU3F1
PPP1R15B
PRAM1
PRDM1
PRKAG2
PRKAR1A
PRKAR1B
PRKCZ
PTAFR
PTGDS
PVALB
PXT1
PYCARD
QKI
R3HDM4
RAB11B
RAB37
RAB3IL1
RAB43
RAB7A
RAC2
RAE1
RAPGEF1
RASGRP2
RASSF1
RBM24
RBM38
RBPJ
REPIN1
RETN
RFX1
RHOB
RHOF
RHOH
RIPK1
RIPOR3
RNASET2
RNF149
RNF157
RNF167
RNF216
RNMT
RRP12
RUNX3
RXRA
S1PR5
SAMHD1
SAXO4
SBNO2
SCARNA5
SCIMP
SEC16A
SEH1L
SEPTIN9
SERPINB1
SERPINB6
SERPINB9
SERPINB9P1
SESN2
SETD1B
SF1
SGPL1
SH2B1
SH2B3
SH3BP1
SH3BP2
SIAH1
SIK1
SIRPA
SIRPB1
SIRPB2
SKAP2
SKI
SLA
SLC11A1
SLC12A7
SLC16A6
SLC2A3
SLC2A6
SLC34A3
SLC37A2
SLC38A10
SLC39A13
SLC43A2
SLC47A2
SLC4A1
SLC4A8
SLC9A8
SLU7
SMAD7
SMC3
SMIM24
SOCS3
SOX13
SP3
SPATA2
SPATC1
SPI1
SPNS3
SPOCK2
SPPL2B
SRC
SRGN
SRP54
SRRM1
SRSF2
SRSF3
SRSF8
SSNA1
ST3GAL1
STAT3
STAT5A
STK10
STK38
STXBP2
SULF2
SULT1A1
SUMF2
SYF2
SYN3
TAL1
TBATA
TBC1D22B
TBCB
TBX3
TCF20
TECR
TESC
TESMIN
THEMIS2
TICAM1
TICRR
TIMP3
TKFC
TLE5
TMC6
TMCC3
TMEM121B
TMEM235
TMEM258
TMEM71
TMIGD2
TNFRSF14
TNFRSF14-AS1
TNFRSF1B
TNFRSF8
TNFSF13
TNRC18
TOR4A
TPCN2
TPRN
TRABD
TRAF3IP2
TRAFD1
TRAPPC10
TRIB1
TRIM37
TRPM2
TRPV5
TTC7A
TTLL4
TTYH3
TXNRD1
TYMP
TYROBP
U2AF1L4
UBAC2
UBALD2
UBE2V1
UHRF1
USF3
USP42
VAX1
VOPP1
VPS13D
WASHC4
WDR20
WWC2-AS2
XBP1
XKR8
XPNPEP1
YES1
YJU2
YTHDF2
ZBP1
ZBTB7A
ZDHHC5
ZFAND2A
ZFP36L1
ZFP36L2
ZFYVE27
ZMYND15
ZNF101
ZNF319
ZNF367
ZNF510
ZNF561-AS1
ZNF668
ZNF705A
ZNF710
ZNF839
